# Asymmetric Depth Acclimation and Plasticity Limit the Refugial Potential of Mesophotic *Porites astreoides*

**DOI:** 10.64898/2026.03.18.712007

**Authors:** Elizaveta Skalon, Gretchen Goodbody-Gringley, Hagai Nativ, Shai Einbinder, Isabela Vitienes, Paul Zaslansky, Alex Chequer, Tali Mass

## Abstract

Mesophotic coral ecosystems have been proposed as climate refugia for shallow reefs, yet the capacity of mesophotic corals to persist across depth gradients remains unresolved. We conducted a 7-month reciprocal transplantation of the Caribbean coral *Porites astreoides* between shallow (10 m) and mesophotic (40 m) reefs to assess physiological, skeletal, and transcriptomic plasticity. Shallow colonies exhibited higher metabolic activity and skeletal extension, whereas mesophotic colonies showed reduced protein content, slower extension, and elevated expression of skeletal organic matrix genes. Transplant responses were asymmetric: shallow-to-deep corals acclimated through coordinated physiological and transcriptional adjustments, while deep-to-shallow transplants experienced elevated mortality and limited plasticity. SNP-based analyses suggest incomplete isolation across depth, while reciprocal transplant responses reflect greater phenotypic plasticity in shallow corals and indications of depth-specific specialization in mesophotic corals. Our findings indicate that shallow populations harbor greater acclimatory capacity, whereas mesophotic corals show constrained upward resilience, challenging the generality of deep reefs as refugia under rapid environmental change.

**Teaser:** Asymmetric plasticity limits the capacity of mesophotic corals to rejuvenate shallow reefs under climate change.

**Significance statement:** Mesophotic reefs have been proposed to support shallow coral persistence and recovery under ongoing climate change. Our study shows that this assumption can fail when populations have limited acclimatory capacity. In the reef-building coral *Porites astreoides*, individuals from shallow reefs tolerated translocation to mesophotic reefs better than mesophotic corals tolerated translocation upward, showing asymmetric phenotypic plasticity. Populations that persist within refugia can therefore have limited ability to support recovery elsewhere. At the same time, populations from more environmentally variable habitats may provide a source of tolerant individuals. The refugial potential of mesophotic reefs may thus depend on the interplay between phenotypic plasticity and environmental specialization across the depth gradient.
