## Supplementary material for "Asymmetric Depth Acclimation and Plasticity Limit the Refugial Potential of Mesophotic *Porites astreoides*": Data S1

### Sheet: Description
Data S1. Gene Ontology enrichment results for differentially expressed genes across Porites astreoides experimental groups. GO term enrichment was performed using the full set of differentially expressed genes for each contrast, without separating up- and downregulated genes. Columns are defined as follows: ID, GO term identifier; Description, GO term name; GeneRatio, proportion of input genes as…

### Sheet: enrichment_results.SS.DD.lfc1
ID	Description	GeneRatio	BgRatio	RichFactor	FoldEnrichment	zScore	pvalue	p.adjust	qvalue	geneID	Count
GO:0008137	NADH dehydrogenase (ubiquinone) activity	6/492	17/26731	0.352941	19.1758	10.2649	3.92912e-07	0.000670702	0.000653475	Pastreoides00407/Pastreoides64582/Pastreoides32445/Pastreoides37666/Pastreoides35363/Pastreoides16261	6
GO:0006120	mitochondrial electron transport, NADH to ubiquinone	6/492	20/26731	0.3	16.2994	9.37244	1.1741e-06	0.0010021	0.000976359	Pastreoides00407/Pastreoides64582/Pastreoides32445/Pastreoides37666/Pastreoides35363/Pastreoides16261	6
GO:0032981	mitochondrial respiratory chain complex I assembly	7/492	37/26731	0.189189	10.2789	7.7339	4.37685e-06	0.00249043	0.00242647	Pastreoides64582/Pastreoides33922/Pastreoides32445/Pastreoides03601/Pastreoides37666/Pastreoides35363/Pastreoides16261	7
GO:0006091	generation of precursor metabolites and energy	6/492	32/26731	0.1875	10.1871	7.12058	2.27595e-05	0.00971262	0.00946316	Pastreoides07032/Pastreoides35798/Pastreoides43691/Pastreoides04289/Pastreoides04282/Pastreoides07037	6
GO:0006749	glutathione metabolic process	8/492	69/26731	0.115942	6.29928	6.03537	3.88951e-05	0.0110686	0.0107843	Pastreoides53896/Pastreoides15696/Pastreoides45683/Pastreoides30515/Pastreoides31721/Pastreoides60996/Pastreoides47219/Pastreoides10343	8
GO:0008218	bioluminescence	6/492	35/26731	0.171429	9.31394	6.73947	3.89053e-05	0.0110686	0.0107843	Pastreoides07032/Pastreoides35798/Pastreoides35799/Pastreoides04289/Pastreoides04282/Pastreoides07037	6
GO:0005759	mitochondrial matrix	15/492	246/26731	0.0609756	3.31288	4.99034	5.69807e-05	0.0138952	0.0135383	Pastreoides04611/Pastreoides15164/Pastreoides17211/Pastreoides47547/Pastreoides30515/Pastreoides39899/Pastreoides19223/Pastreoides32445/Pastreoides04368/Pastreoides21730/Pastreoides08063/Pastreoides18679/Pastreoides35363/Pastreoides39201/Pastreoides36022	15
GO:0006123	mitochondrial electron transport, cytochrome c to oxygen	4/492	15/26731	0.266667	14.4883	7.15529	0.000131715	0.0281047	0.0273829	Pastreoides00320/Pastreoides14222/Pastreoides29706/Pastreoides21654	4

### Sheet: enrichment_results.DD.DS.lfc1
ID	Description	GeneRatio	BgRatio	RichFactor	FoldEnrichment	zScore	pvalue	p.adjust	qvalue	geneID	Count
GO:0090733	tenascin complex	4/150	23/26731	0.173913	30.9925	10.8097	7.76233e-06	0.00621763	0.00594023	Pastreoides19571/Pastreoides42135/Pastreoides21670/Pastreoides48426	4

### Sheet: enrichment_results.SS.SD.lfc1
ID	Description	GeneRatio	BgRatio	RichFactor	FoldEnrichment	zScore	pvalue	p.adjust	qvalue	geneID	Count
GO:0034392	negative regulation of smooth muscle cell apoptotic process	7/1139	22/26731	0.318182	7.46736	6.40204	2.43065e-05	0.0434345	0.0419233	Pastreoides04408/Pastreoides06648/Pastreoides27232/Pastreoides14959/Pastreoides04426/Pastreoides04632/Pastreoides11191	7
GO:0061014	positive regulation of mRNA catabolic process	5/1139	10/26731	0.5	11.7344	7.16245	2.93278e-05	0.0434345	0.0419233	Pastreoides42308/Pastreoides42639/Pastreoides35223/Pastreoides21281/Pastreoides24409	5
GO:0070840	dynein complex binding	11/1139	61/26731	0.180328	4.23208	5.33145	4.72694e-05	0.0466706	0.0450469	Pastreoides58630/Pastreoides45639/Pastreoides32382/Pastreoides64548/Pastreoides59399/Pastreoides17292/Pastreoides36885/Pastreoides46314/Pastreoides24622/Pastreoides09527/Pastreoides19196	11
GO:0032481	positive regulation of type I interferon production	6/1139	18/26731	0.333333	7.82294	6.1088	7.04964e-05	0.0489606	0.0472572	Pastreoides01198/Pastreoides42308/Pastreoides22398/Pastreoides45123/Pastreoides53977/Pastreoides47057	6
GO:1904778	positive regulation of protein localization to cell cortex	9/1139	44/26731	0.204545	4.80044	5.32255	8.26479e-05	0.0489606	0.0472572	Pastreoides58630/Pastreoides32382/Pastreoides64548/Pastreoides59399/Pastreoides05953/Pastreoides36885/Pastreoides46314/Pastreoides24622/Pastreoides19196	9

### Sheet: enrichment_results.SS.DS.lfc1
ID	Description	GeneRatio	BgRatio	RichFactor	FoldEnrichment	zScore	pvalue	p.adjust	qvalue	geneID	Count
GO:0006270	DNA replication initiation	8/909	33/26731	0.242424	7.12898	6.60986	1.12995e-05	0.0230234	0.0230234	Pastreoides16165/Pastreoides42272/Pastreoides42729/Pastreoides16350/Pastreoides48373/Pastreoides12602/Pastreoides19404/Pastreoides50134	8
GO:0042555	MCM complex	5/909	11/26731	0.454545	13.3668	7.69703	1.7515e-05	0.0230234	0.0230234	Pastreoides16165/Pastreoides42272/Pastreoides42729/Pastreoides16350/Pastreoides48373	5

### Sheet: enrichment_results.S.D.lfc1
ID	Description	GeneRatio	BgRatio	RichFactor	FoldEnrichment	zScore	pvalue	p.adjust	qvalue	geneID	Count
GO:0015908	fatty acid transport	4/163	29/26731	0.137931	22.6198	9.12417	2.80981e-05	0.0121678	0.0115468	Pastreoides09912/Pastreoides44994/Pastreoides09905/Pastreoides17148	4
GO:0015918	sterol transport	4/163	31/26731	0.129032	21.1605	8.79712	3.6872e-05	0.0121678	0.0115468	Pastreoides09912/Pastreoides44994/Pastreoides09905/Pastreoides17148	4
GO:0009277	fungal-type cell wall	3/163	17/26731	0.176471	28.9401	9.02603	0.000142144	0.0312718	0.0296758	Pastreoides44994/Pastreoides09905/Pastreoides17148	3
GO:0060348	bone development	5/163	96/26731	0.0520833	8.54135	5.79792	0.000309862	0.0469628	0.044566	Pastreoides44736/Pastreoides04378/Pastreoides28509/Pastreoides38419/Pastreoides04379	5
GO:0010634	positive regulation of epithelial cell migration	4/163	57/26731	0.0701754	11.5083	6.22073	0.00040924	0.0469628	0.044566	Pastreoides09912/Pastreoides44994/Pastreoides09905/Pastreoides17148	4
GO:0010595	positive regulation of endothelial cell migration	4/163	59/26731	0.0677966	11.1182	6.0942	0.000467086	0.0469628	0.044566	Pastreoides44736/Pastreoides10199/Pastreoides56557/Pastreoides28509	4
GO:0010718	positive regulation of epithelial to mesenchymal transition	4/163	60/26731	0.0666667	10.9329	6.03319	0.00049809	0.0469628	0.044566	Pastreoides09912/Pastreoides44994/Pastreoides09905/Pastreoides17148	4
